# Joint profiling of cell morphology and gene expression during *in vitro* neurodevelopment

**DOI:** 10.1101/2023.12.03.569583

**Authors:** Adithi Sundaresh, Dimitri Meistermann, Riina Lampela, Zhiyu Yang, Rosa Woldegebriel, Andrea Ganna, Pau Puigdevall, Helena Kilpinen

**Affiliations:** Helsinki Institute of Life Science (HiLIFE), University of Helsinki, Finland; Institute for Molecular Medicine Finland (FIMM), University of Helsinki, Finland; Faculty of Medicine, University of Helsinki, Finland; Faculty of Biological and Environmental Sciences, University of Helsinki, Finland

**Author notes:** Equal contribution (Adithi Sundaresh, Dimitri Meistermann).

**Keywords:** stem cells, iPSC, differentiation, neurodevelopment, cortical neurons, single-cell genomics, transcriptomics, cell painting, high-content imaging, disease modeling

## Abstract

Differentiation of induced pluripotent stem cells (iPSC) towards neuronal lineages has enabled diverse cellular models of human neurodevelopment and related disorders. However, *in vitro* differentiation is a variable process that frequently leads to heterogeneous cell populations that may confound disease-relevant phenotypes. Here, we report a thorough characterization of cortical neuron differentiation from iPSCs using joint profiling of neuronal morphology and transcriptomics in single cells. We assayed 60,000 developing neurons across three timepoints with CellPainting, a high-content imaging method, and single-cell RNA-sequencing (scRNA-seq). By modeling the relationship between morphological features and gene expression within our differentiation system, we annotated image-based features with biological functions and found that while phenotypes related to cell morphology capture broader neuronal classes than scRNA-seq, they enhance our ability to quantify the biological processes that drive neuronal differentiation over time, such as mitochondrial function and cell cycle. Further, we found that while over 60% of the cells match those seen in the fetal brain, 28% represented metabolically abnormal cell states and broader neuronal classes specific to *in vitro* cells. Finally, we show that specific subtypes of iPSC-derived cortical neurons are a relevant model for a range of brain-related complex traits, including schizophrenia and bipolar disorder, highlighting the potential of multi-modal single cell phenotyping for disease modeling.
