## Supplementary Table for "Joint profiling of cell morphology and gene expression during *in vitro* neurodevelopment"

### Sheet: Contents
Table S1. Passage number information from BSCC iPSC lines used in this study. Note that scRNA-seq profiled samples are not from a continuous differentiation, hence the higher passage number in day 20 inductions.
Table S2. Protocol information for iPSC lines profiled by scRNA-seq at days 40 and 70, with their corresponding 10x library, replicate information, as well as enzyme usage for cell dissociation.
Table S3. Cell lines included per 10x library at each differentiation day, with corresponding CellPlex barcodes (for day 20), donor and replicate information. Information corresponds to datafiles.
Table S4. 10x libraries and sequencing information including runIDs, FASTQ IDs and sequencing specs.
Table S5. Reagents with their final concentration, supplier and catalog number.
Table S6. List of primary and secondary antibodies with their host species, dilution, supplier and catalog numbers.
Table S7. GWAS summary stats used for stratified LD score regression analysis. All traits were included in analysis and only brain-related traits were visualized.

### Sheet: Table S1
Name	Passage at SNP Chip	Passage at Induction (d40+70)	Passage at Induction (d20 batch 1)	Passage at Induction (d20 batch 2)
HEL11.4	35	35	41	43
HEL47.2	28	26	31	33
HEL61.1	14	13	20	22
HEL61.2	19	18	24	26
HEL62.4	19	17	25	27
HEL82.6	22	22	28	30

### Sheet: Table S2
10xlibrary_d40	QC_d40	10xlibrary_d70	QC_d70	line	protocol	techRep	day-1	day11	Split_1	Split_2	Split_3
Pool1	pass	Pool1_B2	fail	61.2	original	1	EDTA 3:1	Dispase 1:2	d21 1:2 dispase	d23 1:1 media	NA
Pool1	pass	Pool1_B2	fail	62.4	modified	2	EDTA 3:1	Scraping 1:2	d18 1:2 EDTA	d25 1:2 accutase	NA
Pool1	pass	Pool1_B2	fail	11.4	original	1	EDTA 3:1	Dispase 1:2	d21 1:2 dispase	d26 1:1 media	NA
Pool1	pass	Pool1_B2	fail	82.6	modified	2	EDTA 3:1	Scraping 1:2	d19 1:2 accutase	NA	NA
Pool2	fail qc	Pool2_B2	pass	61.2	modified	1	EDTA 3:1	Scraping 1:2	d19 1:2 EDTA	d22 1:2 accutase	NA
Pool2	fail qc	Pool2_B2	pass	62.4	original	2	EDTA 3:1	Dispase 1:2	NA	d25 1:1 media	NA
Pool2	fail qc	Pool2_B2	pass	11.4	modified	1	EDTA 3:1	Scraping 1:2	d19 1:2 EDTA	d22 1:2 accutase	NA
Pool2	fail qc	Pool2_B2	pass	82.6	original	2	EDTA 3:1	Dispase 1:2	d21 1:2 dispase	NA	NA
Pool3	pass	Pool3_B2	fail	61.2	original	2	EDTA 3:1	Dispase 1:2	d21 1:2 dispase	d23 1:1 media	NA
Pool3	pass	Pool3_B2	fail	62.4	modified	1	EDTA 3:1	Scraping 1:2	d18 1:2 EDTA	d25 1:2 accutase	d27 2:1 media
Pool3	pass	Pool3_B2	fail	11.4	original	2	EDTA 3:1	Dispase 1:2	d21 1:2 dispase	d23 2:1 media	NA
Pool3	pass	Pool3_B2	fail	82.6	modified	1	EDTA 3:1	Scraping 1:2	d19 1:2 accutase	NA	NA
Pool4	pass	Pool4_B2	pass	61.2	modified	2	EDTA 3:1	Scraping 1:2	d19 1:2 EDTA	d22 1:2 accutase	NA
Pool4	pass	Pool4_B2	pass	62.4	original	1	EDTA 3:1	Dispase 1:2	NA	d25 1:1 media	NA
Pool4	pass	Pool4_B2	pass	11.4	modified	2	EDTA 3:1	Scraping 1:2	d19 1:2 EDTA	d22 1:2 accutase	NA
Pool4	pass	Pool4_B2	pass	82.6	original	1	EDTA 3:1	Dispase 1:2	d21 1:2 dispase	NA	NA

### Sheet: Table S3
10xlibrary	DiffDay	Cell_Line	Barcode	Donor	techRep	batchRep
Day_20_Pool1	20	61-1_1-2	CMO301	HEL61.1	1	1
Day_20_Pool1	20	61-1_3-1	CMO302	HEL61.1	2	1
Day_20_Pool1	20	61-2_1-1	CMO303	HEL61.2	1	1
Day_20_Pool1	20	61-2_3-1	CMO304	HEL61.2	2	1
Day_20_Pool1	20	62-4_1-2	CMO305	HEL62.4	1	1
Day_20_Pool1	20	62-4_3-1	CMO306	HEL62.4	2	1
Day_20_Pool1	20	47-2_1-1	CMO307	HEL47.2	1	1
Day_20_Pool1	20	47-2_3-1	CMO308	HEL47.2	2	1
Day_20_Pool1	20	11-4_3-1	CMO309	HEL11.4	1	1
Day_20_Pool1	20	11-4_4-1	CMO310	HEL11.4	2	1
Day_20_Pool1	20	82-6_2-2	CMO311	HEL82.6	1	1
Day_20_Pool1	20	82-6_3-2	CMO312	HEL82.6	2	1
Day_20_Pool2	20	11-4_4-1-1	CMO301	HEL11.4	1	2
Day_20_Pool2	20	11-4_4-1-2	CMO302	HEL11.4	2	2
Day_20_Pool2	20	62-4_1-1	CMO303	HEL62.4	1	2
Day_20_Pool2	20	62-4_3-1	CMO304	HEL62.4	2	2
Day_20_Pool2	20	61-2_1-1	CMO305	HEL61.2	1	2
Day_20_Pool2	20	61-2_3-2	CMO306	HEL61.2	2	2
Day_20_Pool2	20	82-6_1-1	CMO307	HEL82.6	1	2
Day_20_Pool2	20	82-6_3-1	CMO308	HEL82.6	2	2
Day_20_Pool2	20	47-2_1-1	CMO309	HEL47.2	1	2
Day_20_Pool2	20	47-2_2-2	CMO310	HEL47.2	2	2
Day_20_Pool2	20	61-1_1-2	CMO311	HEL61.1	1	2
Day_20_Pool2	20	61-1_2-2	CMO312	HEL61.1	2	2
Pool1	40	1_KIL.11.4	NA	HEL11.4	1	NA
Pool1	40	4_KIL.61.2	NA	HEL61.2	1	NA
Pool1	40	5_KIL.62.4	NA	HEL62.4	2	NA
Pool1	40	6_KIL.82.6	NA	HEL82.6	2	NA
Pool3	40	1_KIL.11.4	NA	HEL11.4	2	NA
Pool3	40	4_KIL.61.2	NA	HEL61.2	2	NA
Pool3	40	5_KIL.62.4	NA	HEL62.4	1	NA
Pool3	40	6_KIL.82.6	NA	HEL82.6	1	NA
Pool4	40	1_KIL.11.4	NA	HEL11.4	2	NA
Pool4	40	4_KIL.61.2	NA	HEL61.2	2	NA
Pool4	40	5_KIL.62.4	NA	HEL62.4	1	NA
Pool4	40	6_KIL.82.6	NA	HEL82.6	1	NA
Pool2_B2	70	1_KIL.11.4	NA	HEL11.4	1	NA
Pool2_B2	70	4_KIL.61.2	NA	HEL61.2	1	NA
Pool2_B2	70	5_KIL.62.4	NA	HEL62.4	2	NA
Pool2_B2	70	6_KIL.82.6	NA	HEL82.6	2	NA
Pool4_B2	70	1_KIL.11.4	NA	HEL11.4	2	NA
Pool4_B2	70	4_KIL.61.2	NA	HEL61.2	2	NA
Pool4_B2	70	5_KIL.62.4	NA	HEL62.4	1	NA
Pool4_B2	70	6_KIL.82.6	NA	HEL82.6	1	NA

### Sheet: Table S4
10xlibrary	DiffDay	batchRep	runID	fastq_Ids	assignmentRate_cellrangerMulti	singletonPerc_demuxlet	numCells_cellRanger	meanReadsPerCell
Day_20_Pool1	20	1	220121_A00464_0441_BHVYHGDSX2	Day_20_Pool1_S16_L003_R2_001.fastq.gz;Day_20_Pool1_S16_L003_R1_001.fastq.gz;Day_20_Pool1_S16_L003_I2_001.fastq.gz;Day_20_Pool1_S16_L003_I1_001.fastq.gz;Day_20_Pool1_CMO_S17_L003_R2_001.fastq.gz;Day_20_Pool1_CMO_S17_L003_R1_001.fastq.gz;Day_20_Pool1_CMO_S17_L003_I2_001.fastq.gz;Day_20_Pool1_CMO_S17_L003_I1_001.fastq.gz	50.89	NA	22628	55138
Day_20_Pool2	20	2	220121_A00464_0441_BHVYHGDSX2	Day_20_Pool2_S18_L003_R2_001.fastq.gz;Day_20_Pool2_S18_L003_R1_001.fastq.gz;Day_20_Pool2_S18_L003_I2_001.fastq.gz;Day_20_Pool2_S18_L003_I1_001.fastq.gz;Day_20_Pool2_CMO_S19_L003_R2_001.fastq.gz;Day_20_Pool2_CMO_S19_L003_R1_001.fastq.gz;Day_20_Pool2_CMO_S19_L003_I2_001.fastq.gz;Day_20_Pool2_CMO_S19_L003_I1_001.fastq.gz	73.61	NA	18486	73561
Pool1	40	NA	211123_A00464_0418_BHNVTFDSX2	Pool1_S1_L001_R2_001.fastq.gz;Pool1_S1_L001_R1_001.fastq.gz;Pool1_S1_L001_I2_001.fastq.gz;Pool1_S1_L001_I1_001.fastq.gz	NA	44.9836	29147	17543
Pool3	40	NA	211123_A00464_0418_BHNVTFDSX2	Pool3_S2_L001_R2_001.fastq.gz;Pool3_S2_L001_R1_001.fastq.gz;Pool3_S2_L001_I2_001.fastq.gz;Pool3_S2_L001_I1_001.fastq.gz	NA	79.361	11800	41676
Pool4	40	NA	211123_A00464_0418_BHNVTFDSX2	Pool4_S3_L001_R2_001.fastq.gz; Pool4_S3_L001_R1_001.fastq.gz; Pool4_S3_L001_I2_001.fastq.gz; Pool4_S3_L001_I1_001.fastq.gz	NA	75.039	13707	41782
Pool2_B2	70	NA	211123_A00464_0418_BHNVTFDSX2	Pool2_B2_S4_L001_R2_001.fastq.gz;Pool2_B2_S4_L001_R1_001.fastq.gz;Pool2_B2_S4_L001_I2_001.fastq.gz;Pool2_B2_S4_L001_I1_001.fastq.gz	NA	73.8021	18676	31391
Pool4_B2	70	NA	211123_A00464_0418_BHNVTFDSX2	Pool4_B2_S5_L001_R2_001.fastq.gz;Pool4_B2_S5_L001_R1_001.fastq.gz;Pool4_B2_S5_L001_I2_001.fastq.gz;Pool4_B2_S5_L001_I1_001.fastq.gz	NA	74.1116	14975	38619

### Sheet: Table S5
Reagent	Final concentration	Supplier	Catalogue number
EDTA	0.5 mM	Gibco	15575-038
Matrigel	1:100	Corning	356231
Essential 8		Gibco	A1517001
Essential 8 Flex		Gibco	A2858501
Vitronectin	10 µg/ml	Gibco	A31804
DPBS-/-		Gibco	14190144
Y-27632	10 µM	Selleckchem	S1049
SB431542	10 µM	abcam	ab120163
LDN-193189	200 nM	Sigma-Aldrich	SML0559
Laminin	10 µg/ml	Sigma-Aldrich	L2020
Dispase II	1 mg/ml	Gibco	17105041
bFGF	0.2 µg/ml	PeproTech	100-18C
StemPro (c) Accutase		Gibco	A11105-01
poly-L-ornithine	50 µg/ml	Sigma-Aldrich	4957-50
BSA		Jackson Immuno Research	001-000-162
FlowMe (40 µM)		SP Bel-Art	136800040
TrypanBlue		Bio-Rad	1450013
3’ CellPlex Kit Set A		10x Genomics	PN-1000261
MycoAlert (TM) Mycoplasma Detection kit		Lonza	LT07-318
NucleoSpin DNA		Macherey-Nagel	740952.5
DPBS+/+		Corning	21-030-CV
PFA	4%	J.T. Baker	02-003-575
Triton-X		Fisher Bioreagents	BP151-500
Tween-20		Sigma-Aldrich	P1379-250ML
Mounting media with DAPI		Vector Laboratories	H-1200
DMEM/F12		Gibco	21331-020
Neurobasal		Gibco	21103-049
Sodium Pyryvate		Sigma-Aldrich	S8636-100ML
Insulin		Sigma-Aldrich	19278-5ML
Mercaptoethanol		Gibco	31350-010
Pen/Strep		Gibco	15140-122
Glutamax		Gibco	35050-038
NEAA		Gibco	11140-050
B-27		Gibco	17504-04
N2		Gibco	17502-001
PhenoPlate 384-well		PerkinElmer	6057328
Phenovue Cell Painting Kit		PerkinElmer	PING11

### Sheet: Table S6
Antibodies	AB type	Host species	Dilution	Supplier	Catalogue number
TBR1	Primary	Rabbit	1/100	Abcam	ab183032
GFAP	Primary	Rabbit	1/500	Abcam	ab278054
Nestin	Primary	Rabbit	1/250	Abcam	ab105380
TUJ1	Primary	Mouse	1/1000	BioLegend	801201
donkey anti-rabbit AF488 IgG (H+L)	Secondary	Donkey	1/1000	Invitrogen	A21206
donkey anti-mouse AF594 IgG (H+L)	Secondary	Donkey	1/1000	Invitrogen	A21203

### Sheet: Table S7
Trait	GWAS	PMID/doi
mLOY	Thompson et al 2019	31748747
Neutrophil count	Bao et al 2020	33057200
Body Mass Index	Hoffmannet al 2018	30108127
Number of children (female)	Mathieson et al., 2020	https://doi.org/10.1101/2020.05.19.104455
Lymphocyte count	Bao et al 2020	33057200
Triglycerides	Willer et al 2013	24097068
Hypertension	Wojcik et al 2019	31217584
High-density lipoproteins cholesterol	Willer et al 2013	24097068
Mean platelet volume	Bao et al 2020	33057200
Chronic heart failure	Shaah et al 2020	31919418
ADHD	Demontis et al 2018	30478444
Monocyte count	Bao et al 2020	33057200
Telomere length	Codd et al., 2021	34611362
Total Cholesterol	Willer et al 2013	24097068
Autism spectrum disorder	Grove et al 2019	30804558
Amyotrophic lateral sclerosis	Nicolas et al 2018	29566793
Type 2 Diabetes	Mahajan et al 2018	30297969
Childless (female)	Mathieson et al., 2020	https://doi.org/10.1101/2020.05.19.104455
Body fat percentage	Lu et al 2016	26833246
Low-density lipoproteins cholesterol	Willer et al 2013	24097068
Platelet distribution width	Bao et al 2020	33057200
COVID19 HGI B1 (hospitalized versus non-hospitalized COVID-19 patients)	COVID-19 Host Genetics Initiative	https://www.covid19hg.org/results/r7/
Plateletcrit	Bao et al 2020	33057200
Sleep duration	Dashti et al 2019	30846698
Reticulocyte count	Bao et al 2020	33057200
White blood cell count	Bao et al 2020	33057200
COVID19 HGI B2 (hospitalized versus population)	COVID-19 Host Genetics Initiative	https://www.covid19hg.org/results/r7/
Parkinson's disease	Nalls et al 2019	31701892
Alzheimer's disease	Kunkle et al 2019	30820047
Red cell distribution width	Bao et al 2020	33057200
Schizophrenia	PGC et al 2014	25056061
COVID19 HGI A2 (very severe respiratory confirmed COVID-19 versus population)	COVID-19 Host Genetics Initiative	https://www.covid19hg.org/results/r7/
Depression	Howard et al 2018	30718901
Mean reticulocyte volume	Bao et al 2020	33057200
Height	Wood et al 2014	25282103
Insomnia symptoms	Jansen et al 2018	30804565
Bipolar disorder	Stahl et al 2019	31043756
eGFR	Wuttke et al 2019	31152163
Ischemic stroke	Malik et al 2018	29531354
Chronic kidney disease	Wuttke et al 2019	31152163
Mean corpuscular volume	Bao et al 2020	33057200
Mean corpuscular haemoglobin	Bao et al 2020	33057200
Multiple sclerosis	Patsopoulos et al 2019	31604244
COVID19 HGI C2 (COVID-19 patients versus population)	COVID-19 Host Genetics Initiative	https://www.covid19hg.org/results/r7/
Coronary artery disease	Nikpay et al 2015	26343387
25 hydroxyvitamin D	Revez et al 2020	32242144
Risk tolerance	Karlson Linner et al 2019	30643258
Asthma	Olafsdottir et al 2020	31959851
Diastolic blood pressure	Evangelou 2018	30224653
Red blood cell count	Bao et al 2020	33057200
Pulse pressure	Evangelou 2018	30224653
Basophil count	Bao et al 2020	33057200
Systolic blood pressure	Evangelou 2018	30224653
Idiopathic pulmonary fibrosis	Allen et al 2017	29066090
Eosinophil count	Bao et al 2020	33057200
Platelet count	Bao et al 2020	33057200
Haemoglobin	Bao et al 2020	33057200
Haematocrit	Bao et al 2020	33057200
Systemic lupus erythematosus	Bentham et al 2015	26502338
Mean corpuscular haemoglobin concentration	Bao et al 2020	33057200
Educational attainment	Okbay et al 2016	https://doi.org/10.1038/nature17671
